# Unraveling Phylogenetic Relationships, Reticulate Evolution, and Genome Composition of Polyploid Plant Complexes by Rad-Seq and Hyb-Seq

**DOI:** 10.1101/2021.08.30.458250

**Authors:** Kevin Karbstein, Salvatore Tomasello, Ladislav Hodač, Natascha Wagner, Pia Marinček, Birthe Hilkka Barke, Claudia Pätzold, Elvira Hörandl

## Abstract

Complex genome evolution of young polyploid complexes is poorly understood. Besides challenges caused by hybridization, polyploidization, and incomplete lineage sorting, bioinformatic analyses are often exacerbated by missing information on progenitors, ploidy, and reproduction modes. By using a comprehensive, self-developed bioinformatic pipeline integrating phylogenetic, structure, network, and SNP-origin analyses, we for the first time unraveled polyploid phylogenetic relationships and genome evolution within the large Eurasian *Ranunculus auricomus* species complex comprising more than 840 taxa. Our results rely on 97,312 genomic RAD-Seq loci, target enrichment of 576 nuclear genes (48 phased), and 71 plastid regions (Hyb-Seq; OMICS-data) derived from the 75 most widespread polyploid apomictic taxa and four di- and one tetraploid potential sexual progenitor species. Phylogenetic tree and structure analyses consistently showed 3–5 supported polyploid groups, each containing sexual progenitor species. In total, analyses revealed four diploid sexual progenitors and a one unknown, probably extinct progenitor, contributing to the genome composition of *R. auricomus* polyploids. Phylogenetic network, structure, and SNP-origin analyses based on RAD-Seq loci and phased nuclear genes completed by plastid data demonstrated predominantly allopolyploid origins, each involving 2–3 different diploid sexual subgenomes. Allotetraploid genomes were characterized by subgenome dominance and large proportions of interspecific, non-hybrid SNPs, indicating an enormous degree of post-origin evolution (i.e., Mendelian segregation of the diploid hybrid generations, back-crossings, and gene flow due to facultative sexuality of apomicts), but only low proportions of lineage-specific SNPs. The *R. auricomus* model system is the first large European polyploid species complex studied with reduced representation OMICS data. Our bioinformatic pipeline underlines the importance of combining different approaches and datasets to successfully unveil how reticulate evolution and post-origin processes shape the diversity of polyploid plant complexes.
