## Supplementary material for "Unraveling Phylogenetic Relationships, Reticulate Evolution, and Genome Composition of Polyploid Plant Complexes by Rad-Seq and Hyb-Seq": Table S1

### Sheet: Tabelle1
pop_id	taxon	ploidy	main_reproduction_mode_Karbstein_et_al_2021_Mol_Ecol	country	collection_date	altitude_m	latitude_N	longitude_E	habitat	collector	herbarium_voucher		in_RADseq_dataset	in_target_enrichment_dataset	in_plastome_dataset		in_network_analyses
EH9126	R. cassubicifolius s.l.	2n	sexual	Romania (RO)	1998-07-07	1360	45.4328	25.5307	decidious forest	E.Hörandl, S.Hörandl, F.Hadacek	GOET		x	x	x
EH10136	R. variabilis cf	4n	facultative apomictic	Austria (AT)	2011-05-08	200	47.0056	16.4406	decidious forest	E. Hörandl, S. Hörandl, F. Hadacek	GOET		x
EH10137	R. notabilis s.l.	2n	sexual	Austria (AT)	2011-05-08	220	47.0478	16.4325	humid meadow	E.Hörandl, S.Hörandl, F.Hadacek	GOET		x	x	x
EH10316	R. envalirensis s.l.	2n	sexual	Andorra (AD)	2016-07-17	2370	42.5421	1.71533	alpine meadow	E.Hörandl	GOET		x
EH10330	R. alsaticus cf	4n	obligate_apomictic	Germany (DE)	2017-04-29	266	51.5047	9.98661	decidious forest	E. Hörandl & F. Hadacek	GOET		x	x	x
EH10331	R. alsaticus cf	4n	obligate_apomictic	Germany (DE)	2017-04-30	290	51.286	10.0107	decidious forest, forest edge	E. Hörandl & F. Hadacek	GOET		x
EH10332	R. vertumnalis cf	4n	obligate_apomictic	Germany (DE)	2017-05-01	320	51.5363	10.8296	orchard	E. Hörandl & F. Hadacek	GOET		x
EH10333	R. alsaticus cf	4n	obligate_apomictic	Germany (DE)	2017-05-01	151	51.4318	11.0265	shrubbery margin	E. Hörandl & F. Hadacek	GOET		x
EH10335	R. argoviensis cf	4n	obligate_apomictic	Germany (DE)	2017-05-07	260	51.293	9.42214	wayside, shrubbery margin	E. Hörandl, S. Hörandl & F. Hadacek	GOET		x
EH10336	R. vertumnalis cf	4n	obligate_apomictic	Germany (DE)	2017-05-14	98	51.1816	11.8575	orchard	E. Hörandl, S. Hörandl & F. Hadacek	GOET		x
EH10340	R. lacer cf	4n	obligate_apomictic	Sweden (SE)	2017-05-27	43	56.6173	16.5172	decidious forest	E. Hörandl, S. Hörandl & F. Hadacek	GOET		x
EH10341	R. fissifolius cf	4n	facultative apomictic	Sweden (SE)	2017-05-27	43	56.6172	16.5167	decidious forest	E. Hörandl, S. Hörandl & F. Hadacek	GOET		x
EH10344	R. lacer cf	4n	obligate_apomictic	Sweden (SE)	2017-05-28	1	56.4334	16.408	decidious forest	E. Hörandl, S. Hörandl & F. Hadacek	GOET		x
EH10345	R. litoricola cf	4n	facultative apomictic	Sweden (SE)	2017-05-28	1	56.2813	16.4002	pasture	E. Hörandl, S. Hörandl & F. Hadacek	GOET		x
EH10346	R. parcipilosus cf	4n	facultative apomictic	Sweden (SE)	2017-05-28	10	56.2373	16.4651	decidious forest	E. Hörandl, S. Hörandl & F. Hadacek	GOET		x
EH10347	R. litoricola cf	4n	obligate_apomictic	Sweden (SE)	2017-05-28	10	56.2366	16.4655	decidious forest	E. Hörandl, S. Hörandl & F. Hadacek	GOET		x
EH10348	R. fissifolius cf	4n	obligate_apomictic	Sweden (SE)	2017-05-29	10	57.0679	16.9121	shrubbery	E. Hörandl, S. Hörandl & F. Hadacek	GOET		x
EH10351	R. reniger cf	4n	obligate_apomictic	Sweden (SE)	2017-05-29	10	57.0795	16.9088	decidious forest	E. Hörandl, S. Hörandl & F. Hadacek	GOET		x
EH10352	R. latifolius cf	4n	obligate_apomictic	Sweden (SE)	2017-05-29	6	57.1164	16.9107	decidious forest	E. Hörandl, S. Hörandl & F. Hadacek	GOET		x	x	x
EH10353	R. fissifolius cf	4n	obligate_apomictic	Sweden (SE)	2017-05-29	4	56.9508	16.8481	shrubbery	E. Hörandl, S. Hörandl & F. Hadacek	GOET		x
EH10354	R. reniger cf	4n	facultative apomictic	Sweden (SE)	2017-05-30	15	56.5171	16.5865	decidious forest	E. Hörandl, S. Hörandl & F. Hadacek	GOET		x
EH10357	R. lacer cf	4n	obligate_apomictic	Sweden (SE)	2017-05-30	15	56.5226	16.5718	pasture	E. Hörandl, S. Hörandl & F. Hadacek	GOET		x
EH10358	R. latifolius cf	4n	obligate_apomictic	Sweden (SE)	2017-05-30	11	56.5764	16.6163	forest	E. Hörandl, S. Hörandl & F. Hadacek	GOET		x
EH10360	R. reniger cf	4n	facultative apomictic	Sweden (SE)	2017-05-31	25	56.4343	16.4211	decidious forest	E. Hörandl, S. Hörandl & F. Hadacek	GOET		x
EH10361	R. fissifolius cf	4n	obligate_apomictic	Sweden (SE)	2017-05-31	14	56.5966	16.4402	forest edge	E. Hörandl, S. Hörandl & F. Hadacek	GOET		x	x			EH10361_5_SE (H5)
EH10362	R. fissifolius cf	4n	facultative apomictic	Sweden (SE)	2017-05-31	14	56.5966	16.4402	decidious forest	E. Hörandl & F. Hadacek	GOET		x
EH10364	R. fissifolius cf	4n	obligate_apomictic	Sweden (SE)	2017-06-02	22	59.0145	16.8773	shrubbery	E. Hörandl & F. Hadacek	GOET		x
EH10365	R. fissifolius cf	4n	obligate_apomictic	Sweden (SE)	2017-06-02	24	58.9996	16.8484	swamp margin	E. Hörandl & F. Hadacek	GOET		x
EH10366	R. latifolius cf	4n	facultative apomictic	Sweden (SE)	2017-06-02	23	58.9743	16.8392	swamp margin	E. Hörandl & F. Hadacek	GOET		x
EH10368	R. fissifolius cf	4n	obligate_apomictic	Sweden (SE)	2017-06-03	45	59.1714	16.8445	decidious forest	E. Hörandl & F. Hadacek	GOET		x	x
EH10369	R. marklundii cf	4n	facultative apomictic	Sweden (SE)	2017-06-03	40	59.225	16.6584	park meadow	E. Hörandl & F. Hadacek	GOET		x	x	x
EH10370	R. marklundii cf	4n	facultative apomictic	Sweden (SE)	2017-06-03	9	59.4326	16.7449	shrubbery	E. Hörandl & F. Hadacek	GOET		x
EH10371	R. elatior cf	4n	obligate_apomictic	Sweden (SE)	2017-06-04	36	59.5653	17.362	decidious forest	E. Hörandl & F. Hadacek	GOET		x				EH10371_3_SE (H2)
EH10372	R. elatior cf	4n	facultative apomictic	Sweden (SE)	2017-06-04	25	59.8038	17.6047	decidious forest, streamside	E. Hörandl & F. Hadacek	GOET		x	x	x
EH10373	R. indet. 6	4n	obligate_apomictic	Sweden (SE)	2017-06-04	35	59.9347	17.407	decidious forest	E. Hörandl & F. Hadacek	GOET		x
EH10374	R. imitans cf	4n	obligate_apomictic	Sweden (SE)	2017-06-04	41	59.553	17.3861	decidious forest	E. Hörandl & F. Hadacek	GOET		x	x	x
EH10375	R. obscurans cf	4n	obligate_apomictic	Sweden (SE)	2017-06-05	17	58.8193	16.7891	humid meadow, lakeside	E. Hörandl & F. Hadacek	GOET		x
EH10376A	R. fissifolius	4n	obligate_apomictic	Sweden (SE)	2017-06-05	37	58.7322	16.8438	humid meadow, lakeside	E. Hörandl & F. Hadacek	GOET		x
EH10376B	R. glechomoides	4n	obligate_apomictic	Sweden (SE)	2017-06-05	37	58.7322	16.8438	humid meadow, lakeside	E. Hörandl & F. Hadacek	GOET		x
EH10379	R. glechomoides cf	4n	obligate_apomictic	Sweden (SE)	2017-06-05	50	58.9077	16.76	shrubbery	E. Hörandl & F. Hadacek	GOET		x	x	x		EH10379_1_SE (H6)
EH10380	R. fissifolius cf	4n	obligate_apomictic	Sweden (SE)	2017-06-06	50	59.0263	17.1929	decidious forest edge	E. Hörandl & F. Hadacek	GOET		x
EH10381	R. glechomoides cf	4n	obligate_apomictic	Sweden (SE)	2017-06-06	40	59.9632	17.1389	decidious forest	E. Hörandl & F. Hadacek	GOET		x
EH10382	R. fissifolius cf	4n	obligate_apomictic	Sweden (SE)	2017-06-06	27	59.0831	17.0346	decidious forest	E. Hörandl & F. Hadacek	GOET		x
EH10391	R. allemannii cf	6n	facultative apomictic	Italy (IT)	2017-07-29	1947	46.5374	10.258	humid bare ground	E. Hörandl, S. Hörandl, F. Hadacek	GOET		x	x	x
EH10423	R. allemannii cf	6n	obligate_apomictic	Switzerland (CH)	2017-08-08	1881	46.4042	10.0666	shrubbery, streamside	E. Hörandl & F. Hadacek	GOET		x	x	x
EH10427	R. vertumnalis cf	4n	obligate_apomictic	Germany (DE)	2018-04-22	308	51.309	9.19047	shrubbery	E. Hörandl & F. Hadacek	GOET		x
EH10438	R. vertumnalis cf	4n	obligate_apomictic	Germany (DE)	2018-05-10	477	48.3967	10.1043	alluvial forest	E. Hörandl & F. Hadacek	GOET		x
EH10439	R. alsaticus cf	4n	obligate_apomictic	Germany (DE)	2018-05-10	548	48.5231	9.94806	alluvial forest	E. Hörandl & F. Hadacek	GOET		x
EH10440	R. alsaticus cf	4n	obligate_apomictic	Germany (DE)	2018-05-11	617	47.8146	8.53164	under trees	E. Hörandl & F. Hadacek	GOET		x
EH10441	R. argoviensis cf	4n	obligate_apomictic	Germany (DE)	2018-05-11	382	47.5787	8.06811	decidious forest slope	E. Hörandl & F. Hadacek	GOET		x	x	x
EH10442	R. puberulus cf	4n	obligate_apomictic	Germany (DE)	2018-05-11	472	47.7584	8.80339	orchard	E. Hörandl & F. Hadacek	GOET		x	x	x
EH10445	R. leptomeris cf	4n	obligate_apomictic	Germany (DE)	2018-05-13	540	48.1871	10.5681	orchard	E. Hörandl & F. Hadacek	GOET		x
EH10447	R. cassubicifolius s.l.	4n	obligate_apomictic	Germany (DE)	2018-05-13	500	48.3119	10.8479	alluvial forest	E. Hörandl & F. Hadacek	GOET		x
EH10448	R. alnetorum cf	4n	obligate_apomictic	Germany (DE)	2018-05-13	500	48.3115	10.8478	alluvial forest	E. Hörandl & F. Hadacek	GOET		x
EH10449	R. obtusulus cf	4n	obligate_apomictic	Finland (FI)	2018-05-19	70	60.3675	23.7212	humid meadow	E. Hörandl & F. Hadacek	GOET		x	x
EH10450	R. obscurans cf	4n	obligate_apomictic	Finland (FI)	2018-05-19	80	60.3844	23.7011	forest	E. Hörandl & F. Hadacek	GOET		x	x
EH10453	R. dispar cf	4n	facultative apomictic	Finland (FI)	2018-05-19	28	60.3775	23.0566	decidious forest	E. Hörandl & F. Hadacek	GOET		x	x	x
EH10454	R. platycolpoides cf	4n	obligate_apomictic	Finland (FI)	2018-05-19	28	60.3775	23.0566	decidious forest	E. Hörandl & F. Hadacek	GOET		x
EH10455	R. obtusulus cf	4n	facultative apomictic	Finland (FI)	2018-05-20	23	60.0821	22.4978	meadow	E. Hörandl & F. Hadacek	GOET		x
EH10457	R. obtusulus cf	4n	obligate_apomictic	Finland (FI)	2018-05-21	4	60.1892	21.9591	humid meadow at waterside	E. Hörandl & F. Hadacek	GOET		x	x	x
EH10458	R. obscurans cf	4n	facultative apomictic	Finland (FI)	2018-05-21	5	60.1942	21.9683	swampy decidious forest	E. Hörandl & F. Hadacek	GOET		x	x
EH10459	R. obtusulus cf	4n	obligate_apomictic	Finland (FI)	2018-05-21	5	60.1122	21.5687	swampy decidious forest	E. Hörandl & F. Hadacek	GOET		x
EH10460	R. platycolpoides cf	4n	obligate_apomictic	Finland (FI)	2018-05-22	40	60.5244	22.7039	streamside	E. Hörandl & F. Hadacek	GOET		x
EH10461	R. obscurans cf	4n	obligate_apomictic	Finland (FI)	2018-05-22	40	60.5241	22.7044	meadow	E. Hörandl & F. Hadacek	GOET		x	x	x
EH10462	R. platycolpoides cf	4n	obligate_apomictic	Finland (FI)	2018-05-22	50	60.5779	22.8978	decidious forest	E. Hörandl & F. Hadacek	GOET		x
EH10464	R. platycolpoides cf	4n	obligate_apomictic	Finland (FI)	2018-05-22	20	60.3907	22.4598	decidious forest	E. Hörandl & F. Hadacek	GOET		x	x	x		EH10464_5_FI (H1)
EH10465	R. cosmophyllus cf	4n	obligate_apomictic	Finland (FI)	2018-05-23	1	60.2139	22.2184	decidious forest	E. Hörandl & F. Hadacek	GOET		x
EH10466	R. elatior cf	4n, 6n	facultative apomictic	Finland (FI)	2018-05-23	20	60.1749	22.0271	decidious forest	E. Hörandl & F. Hadacek	GOET		x	x	x
EH10471	R. cosmophyllus cf	4n	obligate_apomictic	Finland (FI)	2018-05-23	1	60.288	22.1898	wet ditch, wayside	E. Hörandl & F. Hadacek	GOET		x
EH10472	R. obtusulus cf	4n	obligate_apomictic	Finland (FI)	2018-05-23	1	60.3139	22.3039	forest edge	E. Hörandl & F. Hadacek	GOET		x
EH10473	R. obscurans cf	4n	obligate_apomictic	Finland (FI)	2018-05-24	40	60.2627	23.4569	humid meadow	E. Hörandl & F. Hadacek	GOET		x
EH10474	R. cosmophyllus cf	4n	obligate_apomictic	Finland (FI)	2018-05-24	64	60.2588	23.5418	ditch, forest edge	E. Hörandl & F. Hadacek	GOET		x
EH10476	R. mendax cf	4n	obligate_apomictic	Finland (FI)	2018-05-25	48	60.2171	23.8794	decidious forest	E. Hörandl & F. Hadacek	GOET		x
EH10478	R. platycolpoides cf	4n	obligate_apomictic	Finland (FI)	2018-05-25	46	60.2089	23.8825	decidious forest	E. Hörandl & F. Hadacek	GOET		x
EH10479	R. obtusulus cf	4n	obligate_apomictic	Finland (FI)	2018-05-25	56	60.2215	23.986	forest edge, orchard margin	E. Hörandl & F. Hadacek	GOET		x	x	x
EH10480	R. mendax cf	4n	obligate_apomictic	Finland (FI)	2018-05-26	70	60.2714	23.8519	forest edge, ditch	E. Hörandl & F. Hadacek	GOET		x
EH10481	R. platycolpoides cf	4n	obligate_apomictic	Finland (FI)	2018-05-26	50	60.2465	23.821	decidious forest, ditch	E. Hörandl & F. Hadacek	GOET		x
EH10482	R. imitans cf	4n	obligate_apomictic	Finland (FI)	2018-05-26	54	60.2458	23.8126	decidious forest	E. Hörandl & F. Hadacek	GOET		x	x	x
EH10484	R. cosmophyllus cf	4n	obligate_apomictic	Finland (FI)	2018-05-27	120	60.5379	24.4821	meadow edge, waterside	E. Hörandl & F. Hadacek	GOET		x
EH10485	R. mendax cf	4n	obligate_apomictic	Finland (FI)	2018-05-27	84	60.5316	24.1971	humid forest	E. Hörandl & F. Hadacek	GOET		x	x	x
EH10486	R. boldtii cf	4n	obligate_apomictic	Finland (FI)	2018-05-27	85	60.5389	24.2078	humid forest	E. Hörandl & F. Hadacek	GOET		x
EH10487	R. mendax cf	4n	obligate_apomictic	Finland (FI)	2018-05-27	36	60.4471	24.2212	waterside, shrubbery	E. Hörandl & F. Hadacek	GOET		x	x	x
EH10488	R. platycolpoides cf	4n	obligate_apomictic	Finland (FI)	2018-05-28	54	60.2316	24.7263	waterside	E. Hörandl & F. Hadacek	GOET		x	x	x
EH10489	R. obscurans cf	4n	facultative apomictic	Finland (FI)	2018-05-28	10	59.9899	24.444	meadow edge, ditch	E. Hörandl & F. Hadacek	GOET		x
EH10513	R. valdesii cf	4n	obligate_apomictic	Spain (ES)	2018-07-21	1660	43.0789	-4.75489	alpine meadow	E. Hörandl, F. Hadacek	GOET		x	x
EH10376A	R. fissifolius	4n	facultative apomictic	Sweden (SE)	2017-06-05	37	58.7322	16.8438	humid meadow, streamside	E. Hörandl & F. Hadacek	GOET		x
EH10376B	R. glechomoides			Sweden (SE)	2017-06-05	37	58.7322	16.8438	humid meadow, streamside	E. Hörandl & F. Hadacek	GOET		x
Du-15976	R. poldinii cf	4n	(apomictic)	Romania (RO)	2008-04-21	40	45.8839	13.6167	forest, riverside	F.G.Dunkel	+		x	x	x
Du-15980	R. cassubicifolius s.l.	2n	sexual	Italy (IT)	2006-04-25	330	46.2486	13.3131	decidious forest, forest edge	F.G.Dunkel	+		x
Du-21047	R. cassubicifolius s.l.	2n	sexual	Hungary (HU)	2008-04-19	230	48.1141	20.653	decidious forest, forest edge	F.G.Dunkel	+		x	x	x
Du-21093	R. flabelloides	3n	(apomictic)	Romania (RO)	2008-04-21	770	46.6878	23.5527	decidious forest, forest edge	F.G.Dunkel	+		x
Du-23722	R. marsicus	4n	sexual	Italy (IT)	2003-04-25	1390	42.0331	13.8055	subalpine meadows	F.G.Dunkel	+		x
Du-23724	R. marsicus var. incisior	3n	(apomictic)	Italy (IT)	2003-04-25	1250	41.8871	14.0871	subalpine meadows	F.G.Dunkel	+		x
Du-25795	R. flabellifolius	2n	sexual	Romania (RO)	2010-04-21	885	45.0494	21.7713	decidious forest	F.G.Dunkel	M		x	x	x
Du-27628	R. cf 15	4n	apomictic	Ukraine (UA)	2011-04-30	175	48.1617	23.0933	decidious forest	F.G.Dunkel	+		x
Du-28673	R. cassubicifolius s.l.	2n	sexual	Slovenia (SI)	2012-05-17	515	46.3033	14.6077	mixed forest	F.G.Dunkel	+		x
Du-28766	R. suborbicularis cf.	4n	obligate_apomictic	Germany (DE)	2012-05-02	270	50.9799	11.3509	decidious forest, forest edge	F.G.Dunkel	+		x	x	x
Du-29983	R. envalirensis s.l.	2n	sexual	Andorra (AD)	2013-05-23	1750	42.5815	1.66295	subalpine meadows	F.G.Dunkel	M		x	x	x
Du-29988	R. envalirensis s.l.	2n	sexual	France (FR)	2013-05-23	1600	42.464	2.07487	streamside	F.G.Dunkel	M		x	x	x
Du-30441	R. notabilis s.l.	2n	sexual	Slovenia (SI)	2013-04-23	172	45.4625	14.817	riverside, decidious forest	F.G.Dunkel	LJU#, B, M		x	x
Du-30442	R. notabilis s.l.	2n	sexual	Slovenia (SI)	2013-04-23	465	45.6847	14.8103	decidious forest	F.G.Dunkel	M		x
Du-33266	R. notabilis s.l.	2n	sexual	Slovenia (SI)	2016-04-26	325	45.9441	14.6531	forest edge	F.G.Dunkel	M		x	x
Du-33349	R. cf 12	4n	(apomictic)	France (FR)	06.05.2016	1060	45,603096	2,934139	meadow edge	F.G.Dunkel	+		x
Du-33354	R. envalirensis s.l.	2n	sexual	France (FR)	2016-05-06	910	45.5606	2.65694	meadow	F.G.Dunkel	LY#, B, M		x	x	x
Du-34889	R. notabilis s.l.	2n	sexual	Croatia (HR)	2017-04-10	141	45.5189	15.5709	decidious forest	F.G.Dunkel	ZA#, B, FR, M, WB, ZT		x	x	x
Du-35351	R. notabilis s.l.	2n	sexual	Croatia (HR)	2018-04-23	117	45.5181	15.6125	decidious forest	F.G.Dunkel	+		x	x	x
KK015	R. argoviensis cf	4n	obligate_apomictic	France (FR)	2018-04-19	180	48.1654	7.41322	meadow, forest edge	K. Karbstein, D. Metzel	GOET		x
KK021A	R. varicus cf	4n	obligate_apomictic	Germany (DE)	2018-04-26	315	50.9563	11.3043	alluvial forest	K. Karbstein, R. Karbstein, M. Karbstein	GOET		x
KK021B	R. opimus cf			Germany (DE)	2018-04-26	315	50.9563	11.3043	alluvial forest	K. Karbstein, R. Karbstein, M. Karbstein	GOET		x	x
KK025	R. opimus cf, R. alsaticus cf, & R. pseudopimus cf	4n	obligate_apomictic	Germany (DE)	2018-05-12	340	49.8297	11.1932	forest edge	K. Karbstein, I. Schellin	GOET		x
KK027	R. vertumnalis cf	4n	facultative apomictic	Germany (DE)	2018-05-11	468	49.3639	11.6405	meadow	K. Karbstein, I. Schellin	GOET		x
KK040	R. argoviensis cf	4n	obligate_apomictic	Germany (DE)	2018-05-10	425	49.0856	9.56125	alluvial forest	K. Karbstein, I. Schellin	GOET		x
KK051	R. vertumnalis cf	4n	facultative apomictic	Germany (DE)	2018-05-10	224	49.2834	9.28161	orchard	K. Karbstein, I. Schellin	GOET		x	x
KK053	R. pseudovertumnalis cf	4n	obligate_apomictic	Germany (DE)	2018-05-12	445	50.0971	11.033	decidious forest	K. Karbstein, I. Schellin	GOET		x
KK055	R. phragmiteti cf	4n	obligate_apomictic	Germany (DE)	2018-05-13	608	50.0931	11.9095	marshy meadow	K. Karbstein, I. Schellin	GOET		x	x	x
KK056	R. borchers-kolbiae = petiolatus	4n	obligate_apomictic	France (FR)	2018-04-19	166	48.2706	7.514	humid meadow	K. Karbstein, D. Metzel	GOET		x
KK065A	R. pseudopimus cf	4n	obligate_apomictic	Germany (DE)	2018-04-27	278	50.9287	11.7208	wet meadow	K. Karbstein, R. Karbstein, M. Karbstein, I. Schellin	GOET		x
KK065B	R. vertumnalis cf			Germany (DE)	2018-04-27	270	50.9286	11.7208	humid meadow, forest edge	K. Karbstein, R. Karbstein, M. Karbstein, I. Schellin	GOET		x
KK067	R. pseudopimus cf	4n	facultative apomictic	Germany (DE)	2018-04-30	257	51.1396	10.2371	decidious forest, wayside	K. Karbstein	GOET		x
KK069	R. pseudopimus cf	4n	obligate_apomictic	Germany (DE)	2018-04-26	387	51.0301	10.8255	decidious forest	K. Karbstein, R. Karbstein, M. Karbstein	GOET		x
KK072	R. alsaticus cf	4n	obligate_apomictic	Germany (DE)	2018-04-30	444	51.377	9.30753	forest, wayside	K. Karbstein	GOET		x
KK075	R. alsaticus cf	4n	facultative apomictic	Germany (DE)	2018-04-26	284	50.9471	11.1301	decidious forest, forest edge	K. Karbstein, R. Karbstein, M. Karbstein	GOET		x	x	x
KK079	R. pseudocassubicus (megacarpus) cf	4n	obligate_apomictic	Switzerland (CH)	2018-04-18	320	47.4662	7.58719	riverside	K. Karbstein, D. Metzel	GOET		x	x	x
KK081	R. alnetorum cf	4n	facultative apomictic	Germany (DE)	2018-04-18	333	47.642	7.68142	decidious forest edge	K. Karbstein, D. Metzel	GOET		x	x	x
KK083	R. leptomeris cf	4n	facultative apomictic	Germany (DE)	2018-04-17	234	47.7844	7.55553	decidious forest	K. Karbstein, D. Metzel	GOET		x	x	x		KK083_04_DE (H10)
KK088	R. alsaticus cf	4n	facultative apomictic	Switzerland (CH)	2018-04-18	266	47.5233	7.62142	hedge	K. Karbstein, D. Metzel	GOET		x	x
KK099	R. alsaticus cf	4n	facultative apomictic	France (FR)	2018-04-17	223	47.93	7.3205	decidious forest	K. Karbstein, D. Metzel	GOET		x
KK104A	R. cf 6	4n	obligate_apomictic	France (FR)	2018-04-02	629	45.7647	3.02961	riverside, forest	K. Karbstein, I. Schellin	GOET		x
KK104C	R. cf 1	4n	obligate_apomictic	France (FR)	2018-04-02	820	45.75	3.03336	decidious forest, wayside	K. Karbstein, I. Schellin	GOET		x
KK109	R. pseudopimus cf	4n	obligate_apomictic	France (FR)	2018-04-04	118	46.1423	0.38725	riverside, meadow	K. Karbstein, I. Schellin	GOET		x
KK113A	R. lucorum cf	4n	obligate_apomictic	France (FR)	2018-03-31	307	45.7977	3.26947	pasture, pasture edge	K. Karbstein, I. Schellin	GOET		x
KK113C	R. stricticaulis cf	4n	obligate_apomictic	France (FR)	2018-03-31	314	45.7979	3.26925	decidious forest	K. Karbstein, I. Schellin	GOET		x
KK114B	R. cf 1	4n	obligate_apomictic	France (FR)	2018-04-01	416	45.5907	3.15978	shrubbery	K. Karbstein, I. Schellin	GOET		x
KK114C	R. cf 9	4n	obligate_apomictic	France (FR)	2018-04-01	419	45.5906	3.15978	shrubbery, meadow	K. Karbstein, I. Schellin	GOET		x
KK114D	R. lucorum cf	4n	obligate_apomictic	France (FR)	2018-04-01	412	45.5907	3.15905	riverside	K. Karbstein, I. Schellin	GOET		x	x	x
KK118	R. cf 2	4n	facultative apomictic	France (FR)	2018-03-30	134	45.3346	4.76944	decidious forest edge	K. Karbstein, I. Schellin	GOET		x	x	x
KK119	R. cf 2	4n	obligate_apomictic	France (FR)	2018-03-29	305	45.7551	5.34329	wayside, shrubbery edge	K. Karbstein, I. Schellin	GOET		x
KK121	R. stricticaulis cf	4n	facultative apomictic	France (FR)	2018-03-30	980	44.2135	5.7	wet meadow	K. Karbstein, I. Schellin	GOET		x	x	x
KK139	R. argoviensis cf	4n	facultative apomictic	France (FR)	2018-04-18	446	47.4644	7.37886	way, orchard edge	K. Karbstein, D. Metzel	GOET		x	x	x
KK147	R. stricticaulis cf	4n	obligate_apomictic	France (FR)	2018-04-05	97	47.4967	1.45069	meadow edge	K. Karbstein, I. Schellin	GOET		x
KK151	R. cf 1	4n	obligate_apomictic	France (FR)	2018-04-04	80	46.1862	-0.164981	decidious forest, wayside	K. Karbstein, I. Schellin	GOET		x
KK153	R. cf 7 & R. argoviensis cf	4n	obligate_apomictic	France (FR)	2018-04-20	261	48.433	7.44969	decidious forest	K. Karbstein, D. Metzel	GOET		x
KK155	R. ascendens cf	4n, 10n	facultative apomictic	France (FR)	2018-04-20	182	48.6967	7.55314	decidious forest	K. Karbstein, D. Metzel	GOET		x
KK158A	R. alsaticus cf	4n	obligate_apomictic	France (FR)	2018-04-17	320	47.6838	7.28156	decidious forest	K. Karbstein, D. Metzel	GOET		x
KK160	R. borchers-kolbiae = petiolatus	4n	obligate_apomictic	France (FR)	2018-04-04	85	46.1928	-0.160303	decidious forest edge, meadow edge	K. Karbstein, I. Schellin	GOET		x
KK161	R. pleiophyllus cf	4n	obligate_apomictic	France (FR)	2018-04-07	133	48.4155	4.67842	decidious forest edge	K. Karbstein, I. Schellin	GOET		x
KK165	R. biformis cf	4n	obligate_apomictic	France (FR)	2018-04-06	89	49.3969	3.71453	decidious forest	K. Karbstein, I. Schellin	GOET		x
KK166	R. biformis cf	4n	facultative apomictic	France (FR)	2018-04-18	600	47.4936	7.31803	meadow, meadow edge	K. Karbstein, D. Metzel	GOET		x
KK167	R. pseudovertumnalis cf	4n	facultative apomictic	France (FR)	2018-04-07	129	48.4948	4.71061	riverside, forest edge	K. Karbstein, I. Schellin	GOET		x
KK171	R. pseudopimus cf	4n	facultative apomictic	France (FR)	2018-04-04	141	46.6459	-0.30452	riverside, meadow edge	K. Karbstein, I. Schellin	GOET		x
KK172	R. biformis cf	4n	obligate_apomictic	France (FR)	2018-04-06	84	49.3968	3.71531	decidious forest	K. Karbstein, I. Schellin	GOET		x
KK174	R. biformis cf	4n	facultative apomictic	France (FR)	2018-04-06	128	49.3621	3.60539	decidious forest edge	K. Karbstein, I. Schellin	GOET		x
KK176	R. opimus cf	4n	obligate_apomictic	France (FR)	2018-04-07	123	48.8059	4.61539	decidious forest edge, marsh	K. Karbstein, I. Schellin	GOET			x	x
KK180	R. pseudalsaticus	4n	obligate_apomictic	France (FR)	2018-04-17	206	48.0672	7.38775	forest edge, streamside	K. Karbstein, D. Metzel	GOET		x
KK181	R. pseudocassubicus cf	4n	obligate_apomictic	Germany (DE)	2018-04-17	207	48.0023	7.61325	decidious forest edge	K. Karbstein, D. Metzel	GOET		x	x	x		KK181_06_DE (H3)
KK183	R. subglechomoides cf	4n	obligate_apomictic	Germany (DE)	2018-04-18	260	47.5898	7.61123	decidious forest edge	K. Karbstein, D. Metzel	GOET		x
KK184	R. subglechomoides cf	4n	(apomictic)	France (FR)	2018-04-21	218	48.9479	6.98864	meadow	K. Karbstein, D. Metzel	GOET		x	x	x		KK184_04_FR (H9)
KK186	R. subglechomoides cf	4n	obligate_apomictic	France (FR)	2018-04-20	194	48.772	7.60797	decidious forest edge	K. Karbstein, D. Metzel	GOET		x
KK187	R. lucorum cf	4n	obligate_apomictic	France (FR)	2018-04-21	249	48.8387	7.48783	decidious forest edge	K. Karbstein, D. Metzel	GOET		x	x	x
KK189	R. lucorum cf	4n	obligate_apomictic	France (FR)	2018-04-20	150	48.4612	7.68767	decidious forest	K. Karbstein, D. Metzel	GOET		x
KK191	R. cf 4	4n	obligate_apomictic	Germany (DE)	2018-04-16	127	49.1142	8.21589	streamside, forest edge	K. Karbstein, D. Metzel	GOET		x
KK192	R. alsaticus cf	4n	facultative apomictic	France (FR)	2018-04-20	178	48.7067	7.63478	decidious forest	K. Karbstein, D. Metzel	GOET		x	x	x
KK193	R. pseudopimus cf	4n	obligate_apomictic	France (FR)	2018-04-19	201	48.3481	7.44508	humid decidious forest	K. Karbstein, D. Metzel	GOET		x
KK194	R. stricticaulis cf	4n	obligate_apomictic	France (FR)	2018-04-20	183	48.8356	7.72936	decidious forest	K. Karbstein, D. Metzel	GOET		x
KK200	R. forstfeldensis cf	4n	facultative apomictic	France (FR)	2018-04-16	163	48.4382	7.54547	decidious forest, forest edge	K. Karbstein, D. Metzel	GOET		x
KK201	R. lucorum cf	4n	obligate_apomictic	France (FR)	2018-04-21	241	48.9196	7.18242	decidious forest edge	K. Karbstein, D. Metzel	GOET		x
KK203	R. subglechomoides cf & R. multisectus cf	4n	obligate_apomictic	Germany (DE)	2018-04-29	320	50.9021	10.758	decidious forest, forest edge, wayside	K. Karbstein, M. Karbstein, I. Schellin	GOET		x	x
KK204	R. suborbicularis cf	4n	obligate_apomictic	Germany (DE)	2018-04-26	287	50.9799	11.3513	decidious forest, wayside	K. Karbstein, R. Karbstein, M. Karbstein	GOET		x	x	x
KK205	R. cf 5	4n	facultative apomictic	Germany (DE)	2018-04-27	267	51.0419	13.9336	marshy meadow	K. Karbstein, R. Karbstein, M. Karbstein, I. Schellin	GOET		x
KK206A	R. cf 10	4n	obligate_apomictic	Germany (DE)	2018-04-28	351	50.8994	13.9703	meadow	K. Karbstein, R. Karbstein, M. Karbstein, I. Schellin	GOET		x
KK206B	R. cf 18			Germany (DE)	2018-04-28	361	50.8991	13.9703	meadow	K. Karbstein, R. Karbstein, M. Karbstein, I. Schellin	GOET		x
KK207	R. lucorum cf	4n	obligate_apomictic	Germany (DE)	2018-05-14	154	51.3406	14.9726	meadow	K. Karbstein, I. Schellin	GOET		x
KK208	R. cf 17	4n	obligate_apomictic	Germany (DE)	2018-05-13	407	51.0904	14.6897	decidious forest edge	K. Karbstein, I. Schellin	GOET		x
KK210	R. pseudopimus cf	4n	obligate_apomictic	Germany (DE)	2018-04-27	118	51.0119	13.8641	meadow edge	K. Karbstein, R. Karbstein, M. Karbstein, I. Schellin	GOET		x
KK211	R. phragmiteti cf	4n	obligate_apomictic	Germany (DE)	2018-04-28	715	50.7748	13.7689	pasture	K. Karbstein, R. Karbstein, M. Karbstein, I. Schellin	GOET		x
KK213	R. integerrimus cf	4n	obligate_apomictic	Germany (DE)	2018-05-11	348	49.0696	12.1766	marshy meadow	K. Karbstein, I. Schellin	GOET		x	x	x
KK216	R. indecorus cf	4n	facultative apomictic	Germany (DE)	2018-05-11	373	48.8265	12.0828	meadow	K. Karbstein, I. Schellin	GOET		x	x	x		KK216_03_DE (H8)
KK217	R. lucorum cf	4n	obligate_apomictic	Germany (DE)	2018-05-10	275	49.7047	10.0693	forest, forest edge	K. Karbstein, I. Schellin	GOET		x
KK221	R. suborbicularis cf.	4n	obligate_apomictic	Germany (DE)	2018-05-17	63	51.8463	12.232	meadow	K. Karbstein, M. Daubert	GOET		x
KK222	R. latifolius cf	4n	obligate_apomictic	Germany (DE)	2018-05-20	8	54.3395	13.4139	meadow edge	K. Karbstein, I. Schellin	GOET		x
KK223	R. vertumnalis cf	4n	obligate_apomictic	Germany (DE)	2018-05-21	6	54.2488	12.2605	shrub edge	K. Karbstein, I. Schellin	GOET		x
KK227	R. pseudovertumnalis cf	4n	facultative apomictic	Germany (DE)	2018-05-19	28	53.525	14.2619	humid decidious forest	K. Karbstein, I. Schellin	GOET		x
KK235	R. phragmiteti cf & R. leptomeris cf	4n	obligate_apomictic	Germany (DE)	2018-05-17	28	52.8623	12.3201	meadow	K. Karbstein, M. Daubert	GOET		x	x
KK236A	R. latifolius cf	4n	obligate_apomictic	Germany (DE)	2018-05-19	52	53.5021	13.7582	humid field ditch	K. Karbstein, I. Schellin	GOET		x	x	x
KK236B	R. latifolius cf			Germany (DE)	2018-05-19	56	53.5024	13.7582	dry meadow	K. Karbstein, I. Schellin	GOET		x	x
KK237	R. rectus cf	4n	obligate_apomictic	Germany (DE)	2018-05-20	50	54.0307	13.4034	humid decidious forest ditch	K. Karbstein, I. Schellin	GOET		x	x
KK238	R. argoviensis cf	4n	obligate_apomictic	Germany (DE)	2018-05-20	22	54.2909	13.0534	decidious forest, shrub edge	K. Karbstein, I. Schellin	GOET		x	x	x
KK239	R. vertumnalis cf	4n, 10n	obligate_apomictic	Germany (DE)	2018-05-21	32	53.7676	11.1031	meadow edge	K. Karbstein, I. Schellin	GOET		x
KK240	R. vertumnalis cf	4n	obligate_apomictic	Germany (DE)	2018-05-19	110	53.4514	13.5816	decidious forest edge	K. Karbstein, I. Schellin	GOET		x	x	x
KK241	R. binatus cf	4n	obligate_apomictic	Poland (PL)	2018-05-28	329	50.8164	16.3794	alluvial forest	K. Karbstein, R. Karbstein	GOET		x
KK252	R. phragmiteti cf	4n	obligate_apomictic	Poland (PL)	2018-05-29	120	51.1122	17.0811	meadow	K. Karbstein, R. Karbstein	GOET		x	x	x
KK255	R. binatus cf	4n	obligate_apomictic	Poland (PL)	2018-05-29	127	51.1629	17.0798	alluvial forest	K. Karbstein, R. Karbstein	GOET		x	x	x
KK259	R. marginicolus cf	6n	facultative apomictic	Poland (PL)	2018-05-31	294	50.3385	20.1636	decidious forest	K. Karbstein, R. Karbstein	GOET		x
KK260	R. hannae cf	6n	(apomictic)	Poland (PL)	2018-05-31	310	50.3395	20.1574	decidious forest	K. Karbstein, R. Karbstein	GOET		x	x	x
KK262	R. schwarzii cf	4n	obligate_apomictic	Poland (PL)	2018-05-31	284	50.3319	20.1867	decidious forest	K. Karbstein, R. Karbstein	GOET		x	x	x
KK263	R. czywczynensis cf	6n	facultative apomictic	Poland (PL)	2018-06-02	402	50.44	19.9804	decidious forest	K. Karbstein, R. Karbstein	GOET		x	x
KK266	R. bayerae cf & R. palmularis cf	4n	facultative apomictic	Poland (PL)	2018-05-30	163	50.6719	18.0061	humid decidious forest	K. Karbstein, R. Karbstein	GOET		x	x	x
KK267A	R. binatus cf	4n	facultative apomictic	Poland (PL)	2018-05-30	229	50.2437	18.0525	decidious forest	K. Karbstein, R. Karbstein	GOET		x
KK267B	R. binatus cf	4n	(apomictic)	Poland (PL)	2018-05-30	229	50.2437	18.0525	decidious forest	K. Karbstein, R. Karbstein	GOET		x
KK273	R. pawlowksi cf & R. kalinensis cf	6n	facultative apomictic	Poland (PL)	2018-05-31	326	50.3375	20.1656	decidious forest	K. Karbstein, R. Karbstein	GOET		x	x
KK274	R. phragmiteti cf	4n	facultative apomictic	Poland (PL)	2018-06-01	687	49.3987	20.0167	meadow edge	K. Karbstein, R. Karbstein	GOET		x	x	x
KK275	R. niepolomicensis	6n	facultative apomictic	Slowakia (SK)	2018-06-01	548	49.2621	19.3555	decidious forest	K. Karbstein, R. Karbstein	GOET		x
LH006	R. cassubicifolius s.l.	2n	sexual	Germany (DE)	2017-04-30	539	47.8112	12.5068	swampy mixed forest	L.Hodač, K.Spitzer	GOET		x	x	x
LH007	R. cassubicifolius s.l.	2n	sexual	Austria (AT)	2017-04-30	511	47.9931	13.1032	humid mixed forest edge at lake	L.Hodač, K.Spitzer	GOET		x
LH008	R. cassubicifolius s.l.	4n	sexual	Austria (AT)	2017-05-01	473	47.9388	14.9448	streamside	L.Hodač, K.Spitzer	GOET			x	x
LH009	R. cassubicifolius s.l.	4n	sexual	Austria (AT)	2017-05-01	548	47.9248	14.9726	humid coniferous forest	L.Hodač, K.Spitzer	GOET			x	x
LH010	R. notabilis s.l.	2n	sexual	Slovenia (SI)	2017-05-02	151	45.8907	15.3709	decidious forest edge	L.Hodač, K.Spitzer	GOET		x	x
LH011	R. notabilis s.l.	2n	sexual	Slovenia (SI)	2017-05-02	148	45.8808	15.3365	mixed forest edge	L.Hodač, K.Spitzer	GOET		x	x	x
LH012	R. notabilis s.l.	2n	sexual	Slovenia (SI)	2017-05-03	469	45.6774	14.8261	decidious forest	L.Hodač, K.Spitzer	GOET		x	x	x
LH013	R. notabilis s.l.	2n	sexual	Slovenia (SI)	2017-05-03	324	45.9455	14.6516	shrubbery	L.Hodač, K.Spitzer	GOET		x	x	x
LH014	R. notabilis s.l.	2n	sexual	Slovenia (SI)	2017-05-03	434	45.8495	14.2595	meadow at streamside	L.Hodač, K.Spitzer	GOET		x	x
LH015	R. notabilis s.l.	2n	sexual	Slovenia (SI)	2017-05-03	436	45.849	14.2571	meadow	L.Hodač, K.Spitzer	GOET		x	x
LH016	R. cassubicifolius s.l.	2n	sexual	Slovenia (SI)	2017-05-04	514	46.0108	14.1027	forest at streamside	L.Hodač, K.Spitzer	GOET		x	x	x
LH017	R. marsicus	4n, 6n	facultative apomictic	Italy (IT)	2017-06-26	1535	41.8454	13.9297	meadow at streamside	L.Hodač, K.Spitzer	GOET		x	x	x
LH018	R. marsicus	4n	sexual	Italy (IT)	2017-06-27	1244	41.8682	14.0219	marshy meadow	L.Hodač, K.Spitzer	GOET		x	x	x
LH023	R. flabellifolius	2n	sexual	Romania (RO)	2018-04-10	634	45.034	21.8335	decidious forest, forest edge	L.Hodač, K.Spitzer	GOET		x
LH024	R. cf 16	6n	obligate_apomictic	Romania (RO)	2018-04-10	735	45.0684	21.803	mixed forest, forest edge	L. Hodač, K. Spitzer	GOET		x
LH025	R. flabellifolius	2n	sexual	Romania (RO)	2018-04-10	811	45.032	21.7851	decidious forest, forest edge	L.Hodač, K.Spitzer	GOET		x	x	x
LH026	R. mendosus cf	4n	facultative apomictic	Hungary (HU)	2018-04-11	409	47.481	18.9597	mixed forest, forest edge	L. Hodač, K. Spitzer	GOET		x	x	x
LH028	R. notabilis s.l. & R. variabilis cf	2n, 4n (ignored)	sexual	Austria (AT)	2018-04-13	227	47.0532	16.4352	meadow edge, coniferous forest edge	L.Hodač, K.Spitzer	GOET		x	x	x
LH029	R. cf 19	4n	facultative apomictic	Austria (AT)	2018-04-13	198	47.0121	16.4482	meadow edge, ditch	L. Hodač, K. Spitzer	GOET		x
LH030	R. variabilis cf	4n	obligate_apomictic	Austria (AT)	2018-04-13	201	47.0054	16.4406	humid meadow edge, forest edge	L. Hodač, K. Spitzer	GOET		x
LH031	R. phragmiteti cf	4n	facultative apomictic	Austria (AT)	2018-04-29	862	48.5723	14.2841	dry meadow edge, forest edge	L. Hodač, K. Spitzer	GOET		x
LH032	R. variabilis cf	4n	facultative apomictic	Austria (AT)	2018-04-29	665	48.5553	14.4054	humid meadow edge, forest edge	L. Hodač, K. Spitzer	GOET		x
LH033	R. variabilis cf	4n	obligate_apomictic	Austria (AT)	2018-04-30	499	48.1039	16.1487	dry meadow edge, forest edge	L. Hodač, K. Spitzer	GOET		x	x	x
LH034	R. variabilis cf & R. mediosectus cf	4n	facultative apomictic	Austria (AT)	2018-04-30	332	47.3314	16.185	humid meadow	L. Hodač, K. Spitzer	GOET		x	x
LH035	R. pilisiensis cf		(apomictic)	Austria (AT)	2018-04-30	368	47.2968	16.3689	decidious forest, forest edge	L. Hodač, K. Spitzer	GOET			x	x
LH036	R. pilisiensis cf	4n	obligate_apomictic	Hungary (HU)	2018-05-01	408	47.7139	19.0183	decidious forest	L. Hodač, K. Spitzer	GOET		x	x			LH036_03_HU (H7)
LH037	R. cf 11(pilisiensis)	3n, 4n	obligate_apomictic	Hungary (HU)	2018-05-01	389	47.9859	18.9729	decidious forest, forest edge	L. Hodač, K. Spitzer	GOET		x	x	x
LH038	R. hungaricus cf	4n	obligate_apomictic	Hungary (HU)	2018-05-02	240	48.1448	20.6226	coniferous forest	L. Hodač, K. Spitzer	GOET		x	x	x
LH039	R. hungaricus cf	4n	facultative apomictic	Slovakia (SK)	2018-05-02	170	48.9452	21.9312	coniferous forest, forest edge	L. Hodač, K. Spitzer	GOET		x	x	x		LH039_10_SK (H4)
LH040	R. cassubicifolius s.l.	2n	sexual	Slovakia (SK)	2018-05-03	387	48.6773	20.1067	humid mixed forest	L.Hodač, K.Spitzer	GOET		x	x	x
LH041	R. hungaricus cf	4n, 5n	obligate_apomictic	Slovakia (SK)	2018-05-04	513	49.0866	19.3976	dry meadow, forest edge	L. Hodač, K. Spitzer	GOET		x
LH042	R. czywczynensis cf	6n	obligate_apomictic	Slovakia (SK)	2018-05-04	452	49.076	19.0195	humid meadow, under trees	L. Hodač, K. Spitzer	GOET		x
LH043	R. pannonicus cf	4n	facultative apomictic	Austria (AT)	2018-05-04	122	48.3316	16.8635	decidious forest, forest edge	L. Hodač, K. Spitzer	GOET		x
LH044	R. pilisiensis cf	4n	facultative apomictic	Austria (AT)	2018-05-05	244	48.6102	16.5861	mixed forest, forest edge	L. Hodač, K. Spitzer	GOET		x	x	x
LH045	R. elegantifrons cf	4n	facultative apomictic	Czechia (CZ)	2018-05-05	165	48.8223	16.7763	humid meadow, forest edge	L. Hodač, K. Spitzer	GOET		x	x	x
LH046	R. variabilis cf	4n	facultative apomictic	Austria (AT)	2018-05-05	840	48.5733	14.2812	humid meadow, coniferous forest edge	L. Hodač, K. Spitzer	GOET		x
EH10426	R. sceleratus	2n	sexual	Germany (DE)	2018-04-15	165	51.5791	10.1459	moat	E.Hörandl, S.Hörandl, F.Hadacek	GOET		x	x	x
LG09	R. pygmaeus	2n	sexual	U.S.A. (US)	2009-11-07	2	64.4561	165.096		A.L.S. Gustafsson	O			x
Hoe5615	R. notabilis s.l.	2n	sexual	Austria (AT)	1994-05-01	210	47.0527	16.3841	humid meadow	E.Hörandl, W. Gutermann	WU			x	x
V-233810	R. integerrimus cf	(4n)	(apomictic)	Sweden (SE)	1961-06-03		58.8	17.7	swampy forest	E.Julin	UPS			x
M-0099682	R. phragmiteti cf	(4n)	(apomictic)	Germany (DE)	1964-05-28		48.0271	11.3683	swampy meadow	H.Hertel, Bertermann	M			x
V-233820	R. glechomoides cf	(4n)	(apomictic)	Sweden (SE)	1943-05-17		59.8	17.6		N.Hylander, J.A.Nannfeldt	UPS			x	x
M-0080970	R. leptomeris	(4n)	(apomictic)	Germany (DE)	1952-05-08		49.06	10.56	meadow	A.Haas	M			x	x
V-945669	R. fissifolius cf	(4n)	(apomictic)	Sweden (SE)	1965-05-03		59.9	17.6	meadow	J.A. Nannfeldt	UPS			x	x
JE00004071	R. opimus cf	(4n)	(apomictic)	Germany (DE)	1947-04-20		50.957	11.305	humid forest	O.Schwarz	JE				x
Du-16116	R. alsaticus cf	(4n)	(apomictic)	Switzerland (CH)	2006-04-30	330	47.54	7.55	alluvial forest	F.G.Dunkel	+			x	x
