## Supplementary material for "Unraveling Phylogenetic Relationships, Reticulate Evolution, and Genome Composition of Polyploid Plant Complexes by Rad-Seq and Hyb-Seq": Table S2

### Sheet: Trimming
Sample no.	Nr. of pairs	Nr. of reads	Nr. of reads without PhiX	% PhiX reads	Both surviving	Forward only surviving	Reverse only surviving	Nr. reads after quality trimming	% quality trimmed reads	Nr. reads without duplicates	% duplicates
2	591569	1183138	1183138	0	547175	33091	4235	1131676	4.35	1122814	0.79
10352-3	598826	1197652	1197652	0	577348	13304	4827	1172827	2.08	1166537	0.54
10368-2	867005	1734010	1734010	0	801419	53554	3982	1660374	4.25	1651038	0.57
10369-3	717719	1435438	1435438	0	691696	17765	4680	1405837	2.07	1378753	1.93
10372-3	745345	1490690	1490690	0	704424	27512	6295	1442655	3.23	1412813	2.07
10374-2	894043	1788086	1788086	0	804250	79919	2734	1691153	5.43	1650409	2.41
10379-1	655550	1311100	1311100	0	634708	13375	4892	1287683	1.79	1255137	2.53
10391-2	780910	1561820	1561820	0	750870	21588	4909	1528237	2.16	1498859	1.93
10423-1	974002	1948004	1948004	0	867642	94880	2859	1833023	5.91	1790893	2.3
10426-3	1047365	2094730	2094730	0	991745	40081	7439	2031010	3.05	1886966	7.1
10441-3	802033	1604066	1604066	0	762085	25397	7902	1557469	2.91	1505897	3.32
10442-6	715762	1431524	1431524	0	686549	16372	7503	1396973	2.42	1338897	4.16
10449-6	838700	1677400	1677400	0	810370	16852	7114	1644706	1.95	1632256	0.76
10450-2	737462	1474924	1474924	0	687132	41031	3383	1418678	3.82	1400858	1.26
10453-4	715572	1431144	1431144	0	688968	17834	4685	1400455	2.15	1390837	0.69
10457-2	621248	1242496	1242496	0	543039	70575	1582	1158235	6.79	1142231	1.39
10458-1	752745	1505490	1505490	0	723030	19691	5349	1471100	2.29	1451834	1.31
10461-4	721270	1442540	1442540	0	694693	15600	5834	1410820	2.2	1394818	1.14
10466-2	876533	1753066	1753066	0	742956	118789	2705	1607406	8.31	1582570	1.55
10479-1	772116	1544232	1544232	0	744982	15592	6190	1511746	2.11	1492768	1.26
10482-1	835055	1670110	1670110	0	809673	16563	5872	1641781	1.7	1592379	3.01
10485-1	712659	1425318	1425318	0	690356	10707	6858	1398277	1.9	1384963	0.96
10487-3	715793	1431586	1431586	0	684788	19145	5407	1394128	2.62	1382954	0.81
10488-2	958657	1917314	1917314	0	905915	35659	10179	1857668	3.12	1809962	2.57
10513-5	557112	1114224	1114224	0	535681	14106	4132	1089600	2.21	1076732	1.19
91260-2	878231	1756462	1756462	0	836843	19697	9823	1703206	3.04	1545974	9.24
10137-3	684406	1368812	1368812	0	647306	26682	4787	1326081	3.13	1226859	7.49
10330-5	790829	1581658	1581658	0	745853	30350	7665	1529721	3.29	1499027	2.01
10361-5	829114	1658228	1658228	0	706012	107723	3720	1523467	8.13	1493811	1.95
10464-5	986732	1973464	1973464	0	938936	31888	9520	1919280	2.75	1876848	2.22
DU003-1	434604	869208	869208	0	418577	9204	4216	850574	2.15	788804	7.27
DU013-1	791056	1582112	1582112	0	742839	36202	5318	1527198	3.48	1370336	10.28
DU018-1	471152	942304	942304	0	452010	11863	4279	920162	2.35	834448	9.32
Du019-	618223	1236446	1236446	0	525997	81023	2217	1135234	8.19	1120850	1.27
DU021-1	796503	1593006	1593006	0	770210	13476	8247	1562143	1.94	1370079	12.3
Du041-1	648222	1296444	1296444	0	625132	14549	4878	1269691	2.07	1261395	0.66
DU049-1	656379	1312758	1312758	0	631484	14967	6148	1284083	2.19	1183105	7.87
DU050-1	772318	1544636	1544636	0	741445	21671	5347	1509908	2.25	1483514	1.75
DU054-1	563973	1127946	1127946	0	541083	14506	4726	1101398	2.36	979444	11.08
Du161167	788201	1576402	1576402	0	754311	19530	9201	1537353	2.48	1507571	1.94
Du33354-02	734001	1468002	1468002	0	694081	26409	6366	1420937	3.21	1360769	4.24
Du35351-15	878989	1757978	1757978	0	843735	20017	7997	1715484	2.42	1630888	4.94
HH4066	779953	1559906	1559906	0	747310	18497	8568	1521685	2.46	1404703	7.69
Hoe5615	788655	1577310	1577310	0	653152	121175	2219	1429698	9.36	1359838	4.89
JE00004071	812478	1624956	1624956	0	775743	23317	8282	1583085	2.58	1457969	7.91
KK021B-04	671988	1343976	1343976	0	642235	17840	7693	1310003	2.53	1278921	2.38
KK024-5	1000451	2000902	2000902	0	963014	19545	12929	1958502	2.12	1899592	3.01
KK051-6	948455	1896910	1896910	0	815086	116363	4355	1750890	7.7	1716268	1.98
KK055-2	690424	1380848	1380848	0	654832	21592	6491	1337747	3.13	1323643	1.06
KK075-2	763057	1526114	1526114	0	647826	102235	2394	1400281	8.25	1365293	2.5
KK079-4	572146	1144292	1144292	0	548189	17531	3722	1117631	2.33	1100561	1.53
KK081-7	917375	1834750	1834750	0	878647	23082	10388	1790764	2.4	1741036	2.78
KK083-4	665130	1330260	1330260	0	579517	73757	3375	1236166	7.08	1219340	1.37
KK088-5	812057	1624114	1624114	0	757239	40025	8052	1562555	3.8	1534081	1.83
KK114D-7	716252	1432504	1432504	0	676459	27591	7060	1387569	3.14	1360583	1.95
KK118-8	964117	1928234	1928234	0	787209	158193	3542	1736153	9.97	1715655	1.19
KK121-7	508047	1016094	1016094	0	487824	11387	4135	991170	2.46	980338	1.1
KK139-1	647927	1295854	1295854	0	624320	14600	5097	1268337	2.13	1259445	0.71
KK176-7	782226	1564452	1564452	0	733592	33140	6967	1507291	3.66	1493847	0.9
KK181-6	857494	1714988	1714988	0	762550	85449	2483	1613032	5.95	1589374	1.47
KK184-4	1037105	2074210	2074210	0	965696	56290	5219	1992901	3.92	1970985	1.1
KK187-4	706548	1413096	1413096	0	680212	13748	7517	1381689	2.23	1335067	3.38
KK192-3	923527	1847054	1847054	0	873953	33363	9582	1790851	3.05	1747755	2.41
KK203-1	641724	1283448	1283448	0	616488	15962	5144	1254082	2.29	1246984	0.57
KK204-4	652799	1305598	1305598	0	619542	25536	3985	1268605	2.84	1251999	1.31
KK213-2	661499	1322998	1322998	0	637628	14904	5264	1295424	2.09	1287396	0.62
KK216-3	958010	1916020	1916020	0	915861	28003	7781	1867506	2.54	1854016	0.73
KK235-4	723726	1447452	1447452	0	699393	15867	5657	1420310	1.88	1381004	2.77
KK236-9	490732	981464	981464	0	468500	16793	2792	956585	2.54	940271	1.71
KK236B-14	618379	1236758	1236758	0	575078	32182	5510	1187848	3.96	1167270	1.74
KK237-5	677689	1355378	1355378	0	636154	29531	6465	1308304	3.48	1284540	1.82
KK238-4	705250	1410500	1410500	0	680980	11338	8673	1381971	2.03	1343273	2.81
KK240-5	729191	1458382	1458382	0	679531	35862	7031	1401955	3.87	1383027	1.36
KK252-9	823233	1646466	1646466	0	754650	57814	3515	1570629	4.61	1562979	0.49
KK255-1	571947	1143894	1143894	0	548257	17082	3638	1117234	2.34	1096192	1.89
KK260-4	915664	1831328	1831328	0	881534	23967	6161	1793196	2.09	1753872	2.2
KK262-2	874551	1749102	1749102	0	841786	19692	7151	1710415	2.22	1695861	0.86
KK263-4	662533	1325066	1325066	0	603894	51268	2368	1261424	4.81	1245154	1.29
KK266-4	737322	1474644	1474644	0	684286	41742	4069	1414383	4.09	1406499	0.56
KK273-4	672340	1344680	1344680	0	646263	17074	5034	1314634	2.24	1298408	1.24
KK274-4	715964	1431928	1431928	0	595732	104456	2169	1298089	9.35	1289659	0.65
LG09	908098	1816196	1816196	0	875316	19488	8040	1778160	2.1	1619494	8.93
LH006-17	715201	1430402	1430402	0	674038	29304	5430	1382810	3.33	1284166	7.14
LH010-7	433500	867000	867000	0	416171	10395	4167	846904	2.32	794542	6.19
LH011-1	680873	1361746	1361746	0	638035	32232	4542	1312844	3.6	1193156	9.12
LH011-14	482678	965356	965356	0	461588	13306	4441	940923	2.54	883035	6.16
LH012-8	614059	1228118	1228118	0	593017	11436	6398	1203868	1.98	1088796	9.56
LH013-3	479816	959632	959632	0	463766	8596	4762	940890	1.96	876464	6.85
LH014-3	690788	1381576	1381576	0	650077	30227	4615	1334996	3.38	1226172	8.16
LH015-10	758808	1517616	1517616	0	729505	17696	6762	1483468	2.26	1332162	10.2
LH016-14	1089476	2178952	2178952	0	1051712	20883	10570	2134877	2.03	1928887	9.65
LH017-1	549225	1098450	1098450	0	527303	12906	5484	1072996	2.32	967954	9.79
LH018-2	715224	1430448	1430448	0	680873	22667	6395	1390808	2.78	1275636	8.29
LH028-2	1012614	2025228	2025228	0	972398	22699	11978	1979473	2.26	1924343	2.79
LH033-	547511	1095022	1095022	0	525571	14483	3909	1069534	2.33	1063032	0.61
LH034-4	505707	1011414	1011414	0	472955	24044	4486	974440	3.66	957624	1.73
LH036-3	1053186	2106372	2106372	0	888528	146317	4398	1927771	8.48	1879845	2.49
LH037-8	752417	1504834	1504834	0	708128	34300	3930	1454486	3.35	1445400	0.63
LH038-5	677046	1354092	1354092	0	611922	57359	2246	1283449	5.22	1264179	1.51
LH039-10	774727	1549454	1549454	0	751737	14442	5726	1523642	1.67	1488394	2.32
LH045-8	838721	1677442	1677442	0	817083	12264	7010	1653440	1.44	1599366	3.28
LH008-7	742197	1484394	1484394	0	712605	17458	7015	1449683	2.34	1318205	9.07
LH009-3	677510	1355020	1355020	0	589344	77486	2341	1258515	7.13	1193781	5.15
LH025-1	533925	1067850	1067850	0	505220	20250	3864	1034554	3.12	956330	7.57
LH026-2	786348	1572696	1572696	0	752156	20242	7720	1532274	2.58	1491802	2.65
LH035-1	746389	1492778	1492778	0	722028	11262	9045	1464363	1.91	1427869	2.5
LH040-4	590893	1181786	1181786	0	552794	28544	4068	1138200	3.69	1070354	5.97
LH044-5	792685	1585370	1585370	0	761051	17660	8356	1548118	2.35	1511040	2.4
M0020970	817844	1635688	1635688	0	698696	103728	4019	1505139	7.99	1445535	3.97
V233810	585550	1171100	1171100	0	567773	11473	3895	1150914	1.73	1088808	5.4
V233820	1008053	2016106	2016106	0	983528	13709	8007	1988772	1.36	1640676	17.51
V945669	989989	1979978	1979978	0	952634	20718	11443	1937429	2.15	1852133	4.41
V945682	648942	1297884	1297884	0	630130	11608	4810	1276678	1.64	1234530	3.31

### Sheet: Mapping
Sample no.	Total nr. reads	Nr. paired reads	Nr. forward unpaired reads	Nr. reverse unpaired reads	Nr. mapped reads	Percentage of mapped reads
2	1136354	542744	33091	4235	305569	26.89
103523	1176867	574203	13304	4827	691154	58.728
103682	1664271	796751	53554	3982	947299	56.919
103693	1405085	678154	17765	4680	701926	49.956
103723	1449706	689503	27512	6295	866508	59.771
103742	1693109	783878	79919	2734	1042804	61.591
103791	1282376	618435	13375	4892	746691	58.227
103912	1541890	736181	21588	4909	954345	61.894
104231	1831177	846577	94880	2859	989730	54.048
104263	1986542	919723	40081	7439	1571110	79.087
104413	1544165	736299	25397	7902	757571	49.06
104426	1376048	657511	16372	7503	829371	60.271
104496	1647909	804145	16852	7114	950695	57.69
104502	1412988	678222	41031	3383	895719	63.391
104534	1403389	684159	17834	4685	872151	62.146
104572	1167374	535037	70575	1582	584597	50.077
104581	1465441	713397	19691	5349	965351	65.874
104614	1408322	686692	15600	5834	845598	60.042
104662	1616014	730538	118789	2705	970970	60.084
104791	1506255	735493	15592	6190	921988	61.21
104821	1635673	784972	16563	5872	1010979	61.808
104851	1393593	683699	10707	6858	672920	48.286
104873	1392669	679201	19145	5407	670425	48.139
104882	1854025	882062	35659	10179	1153444	62.212
105135	1086051	529247	14106	4132	667463	61.457
912602	1555793	758227	19697	9823	857218	55.098
1013703	1283419	597695	26682	4787	1008654	78.591
1033005	1531379	730506	30350	7665	795161	51.924
1036105	1522037	691184	107723	3720	954025	62.68
1046405	1931416	917720	31888	9520	1326473	68.678
DU00301	828673	387692	9204	4216	662966	80.003
DU01301	1449882	664408	36202	5318	1079453	74.451
DU01801	880508	409153	11863	4279	615685	69.923
Du019	1147489	518805	81023	2217	611987	53.332
DU02101	1424710	674178	13476	8247	1015231	71.258
Du0411	1270983	620984	14549	4878	763309	60.056
DU04901	1254050	580995	14967	6148	994326	79.289
DU05001	1512590	728248	21671	5347	805270	53.237
DU05401	1032953	480106	14506	4726	768506	74.398
Du161167	1530760	739420	19530	9201	850525	55.562
Du3335402	1384000	663997	26409	6366	839598	60.664
Du3535115	1658283	801437	20017	7997	974768	58.781
HH4066	1427954	688819	18497	8568	918128	64.296
Hoe5615	1379116	618222	121175	2219	863888	62.64
JE00004071	1473566	713185	23317	8282	838116	56.876
KK021B04	1307471	626694	17840	7693	858668	65.673
KK02405	1939636	933559	19545	12929	1203730	62.059
KK05106	1753382	797775	116363	4355	1180777	67.342
KK05502	1343467	647780	21592	6491	401000	29.848
KK07502	1400604	630332	102235	2394	845159	60.342
KK07904	1125946	539654	17531	3722	623224	55.351
KK08107	1782477	853783	23082	10388	1186763	66.579
KK0834	1246113	571104	73757	3375	747554	59.99
KK08805	1573402	743002	40025	8052	875135	55.62
KK114D7	1393423	662966	27591	7060	859158	61.658
KK1188	1746325	776960	158193	3542	884699	50.66
KK1217	987483	482408	11387	4135	564070	57.121
KK1391	1269011	619874	14600	5097	727151	57.3
KK17607	1513262	726870	33140	6967	395590	26.141
KK18106	1627956	750721	85449	2483	912267	56.037
KK1844	1987479	954738	56290	5219	1148231	57.773
KK18704	1373062	656901	13748	7517	796841	58.033
KK19203	1782707	852405	33363	9582	1130994	63.442
KK20301	1257793	612939	15962	5144	717570	57.049
KK20404	1278788	611239	25536	3985	649282	50.773
KK2132	1298746	633614	14904	5264	771083	59.371
KK21603	1869370	909116	28003	7781	965730	51.66
KK23504	1408572	679740	15867	5657	822602	58.399
KK2369	965550	460343	16793	2792	570291	59.063
KK236B14	1195383	564789	32182	5510	711392	59.511
KK2375	1314041	624272	29531	6465	768193	58.46
KK23804	1385865	661631	11338	8673	794654	57.339
KK2405	1410897	670067	35862	7031	713740	50.587
KK2529	1577050	750825	57814	3515	894376	56.711
KK25501	1119788	537736	17082	3638	630758	56.328
KK26004	1798195	861872	23967	6161	1072303	59.632
KK2622	1707452	834509	19692	7151	833768	48.831
KK26304	1277654	595759	51268	2368	769741	60.246
KK26604	1415845	680344	41742	4069	621127	43.869
KK2734	1309887	638150	17074	5034	877198	66.967
KK27404	1305272	591517	104456	2169	368339	28.219
LG09	1715802	795983	19488	8040	1415286	82.485
LH00617	1334773	624716	29304	5430	910910	68.244
LH01007	825825	389990	10395	4167	619412	75.005
LH01101	1254824	578191	32232	4542	935436	74.547
LH01114	929053	432644	13306	4441	702164	75.578
LH01208	1144964	535481	11436	6398	935564	81.711
LH01303	920035	431553	8596	4762	747517	81.248
LH01403	1290181	595665	30227	4615	1041981	80.762
LH01510	1410906	653852	17696	6762	1141346	80.894
LH01614	2015353	948717	20883	10570	1416897	70.305
LH01701	1015923	474782	12906	5484	760511	74.859
LH01802	1342779	623287	22667	6395	946497	70.487
LH02802	1963145	944833	22699	11978	1405472	71.592
LH033	1072047	522320	14483	3909	661428	61.697
LH03404	976641	464547	24044	4486	656917	67.262
LH03603	1921532	864565	146317	4398	1209257	62.931
LH0378	1456505	703585	34300	3930	885197	60.775
LH03805	1291732	602287	57359	2246	774701	59.973
LH03910	1526815	734113	14442	5726	926505	60.682
LH0458	1635072	790046	12264	7010	971554	59.419
LH0807	1363349	646866	17458	7015	927282	68.015
LH0903	1230345	556977	77486	2341	830803	67.526
LH2501	984472	466108	20250	3864	618623	62.838
LH2602	1537500	731920	20242	7720	873000	56.78
LH3501	1463342	703781	11262	9045	831571	56.826
LH4004	1100804	518871	28544	4068	717409	65.171
LH4405	1548346	742512	17660	8356	870821	56.242
M0020970	1462100	668894	103728	4019	688697	47.103
V233810	1111736	536720	11473	3895	823033	74.031
V233820	1666783	809480	13709	8007	1018541	61.108
V945669	1878610	909986	20718	11443	1083510	57.676
V945682	1267665	609056	11608	4810	924713	72.946
