## Supplementary material for "Unraveling Phylogenetic Relationships, Reticulate Evolution, and Genome Composition of Polyploid Plant Complexes by Rad-Seq and Hyb-Seq": Table S5

### Sheet: Sheet1
Sample no.	Total nr. reads	Nr. paired reads	Nr. forward unpaired reads	Nr. reverse unpaired reads	Nr. mapped reads	Percentage of mapped reads
2	1122814	542744	33091	4235	24204	2.155
10352-3	1166537	574203	13304	4827	3084	0.264
10368-2	1651038	796751	53554	3982	2908	0.176
10369-3	1378753	678154	17765	4680	3815	0.276
10372-3	1412813	689503	27512	6295	2355	0.166
10374-2	1650409	783878	79919	2734	3612	0.218
10379-1	1255137	618435	13375	4892	2146	0.17
10391-2	1498859	736181	21588	4909	2308	0.153
10423-1	1790893	846577	94880	2859	7650	0.427
10426-3	1886966	919723	40081	7439	2931	0.155
10441-3	1505897	736299	25397	7902	3216	0.213
10442-6	1338897	657511	16372	7503	3435	0.256
10449-6	1632256	804145	16852	7114	3815	0.233
10450-2	1400858	678222	41031	3383	3078	0.219
10453-4	1390837	684159	17834	4685	6001	0.431
10457-2	1142231	535037	70575	1582	7112	0.622
10458-1	1451834	713397	19691	5349	2376	0.163
10461-4	1394818	686692	15600	5834	4306	0.308
10466-2	1582570	730538	118789	2705	9598	0.606
10479-1	1492768	735493	15592	6190	6242	0.418
10482-1	1592379	784972	16563	5872	7965	0.5
10485-1	1384963	683699	10707	6858	2996	0.216
10487-3	1382954	679201	19145	5407	9208	0.665
10488-2	1809962	882062	35659	10179	6885	0.38
10513-5	1076732	529247	14106	4132	1887	0.175
91260-2	1545974	758227	19697	9823	9091	0.588
10137-3	1226859	597695	26682	4787	3771	0.307
10330-5	1499027	730506	30350	7665	3116	0.207
10361-5	1493811	691184	107723	3720	2673	0.178
10464-5	1876848	917720	31888	9520	5292	0.281
DU003-1	788804	387692	9204	4216	1077	0.136
DU013-1	1370336	664408	36202	5318	3177	0.231
DU018-1	834448	409153	11863	4279	3317	0.397
Du019-	1120850	518805	81023	2217	4902	0.437
DU021-1	1370079	674178	13476	8247	3917	0.285
Du041-1	1261395	620984	14549	4878	2623	0.207
DU049-1	1183105	580995	14967	6148	914	0.077
DU050-1	1483514	728248	21671	5347	5359	0.361
DU054-1	979444	480106	14506	4726	3007	0.307
Du161167	1507571	739420	19530	9201	19771	1.311
Du33354-02	1360769	663997	26409	6366	14454	1.062
Du35351-15	1630888	801437	20017	7997	10249	0.628
HH4066	1404703	688819	18497	8568	5152	0.366
Hoe5615	1359838	618222	121175	2219	2553	0.187
JE00004071	1457969	713185	23317	8282	1781	0.122
KK021B-04	1278921	626694	17840	7693	2482	0.194
KK024-5	1899592	933559	19545	12929	3696	0.194
KK051-6	1716268	797775	116363	4355	1625	0.094
KK055-2	1323643	647780	21592	6491	29526	2.23
KK075-2	1365293	630332	102235	2394	13870	1.015
KK079-4	1100561	539654	17531	3722	3773	0.342
KK081-7	1741036	853783	23082	10388	2417	0.138
KK083-4	1219340	571104	73757	3375	3033	0.248
KK088-5	1534081	743002	40025	8052	2910	0.189
KK114D-7	1360583	662966	27591	7060	4333	0.318
KK118-8	1715655	776960	158193	3542	7145	0.416
KK121-7	980338	482408	11387	4135	5383	0.549
KK139-1	1259445	619874	14600	5097	4554	0.361
KK176-7	1493847	726870	33140	6967	12758	0.854
KK181-6	1589374	750721	85449	2483	4054	0.255
KK184-4	1970985	954738	56290	5219	6286	0.318
KK187-4	1335067	656901	13748	7517	8100	0.606
KK192-3	1747755	852405	33363	9582	3164	0.181
KK203-1	1246984	612939	15962	5144	1619	0.129
KK204-4	1251999	611239	25536	3985	2327	0.185
KK213-2	1287396	633614	14904	5264	3245	0.252
KK216-3	1854016	909116	28003	7781	4450	0.24
KK235-4	1381004	679740	15867	5657	1284	0.092
KK236-9	940271	460343	16793	2792	5567	0.592
KK236B-14	1167270	564789	32182	5510	1585	0.135
KK237-5	1284540	624272	29531	6465	1871	0.145
KK238-4	1343273	661631	11338	8673	2380	0.177
KK240-5	1383027	670067	35862	7031	6050	0.437
KK252-9	1562979	750825	57814	3515	2739	0.175
KK255-1	1096192	537736	17082	3638	2343	0.213
KK260-4	1753872	861872	23967	6161	1875	0.106
KK262-2	1695861	834509	19692	7151	5091	0.3
KK263-4	1245154	595759	51268	2368	1509	0.121
KK266-4	1406499	680344	41742	4069	4567	0.324
KK273-4	1298408	638150	17074	5034	1717	0.132
KK274-4	1289659	591517	104456	2169	8983	0.696
LG09	1619494	795983	19488	8040	3571	0.22
LH006-17	1284166	624716	29304	5430	11988	0.933
LH010-7	794542	389990	10395	4167	469	0.059
LH011-1	1193156	578191	32232	4542	3798	0.318
LH011-14	883035	432644	13306	4441	1836	0.207
LH012-8	1088796	535481	11436	6398	1841	0.169
LH013-3	876464	431553	8596	4762	1868	0.213
LH014-3	1226172	595665	30227	4615	1410	0.114
LH015-10	1332162	653852	17696	6762	1237	0.092
LH016-14	1928887	948717	20883	10570	5852	0.303
LH017-1	967954	474782	12906	5484	1726	0.178
LH018-2	1275636	623287	22667	6395	1905	0.149
LH028-2	1924343	944833	22699	11978	4600	0.239
LH033-	1063032	522320	14483	3909	2521	0.237
LH034-4	957624	464547	24044	4486	1660	0.173
LH036-3	1879845	864565	146317	4398	2766	0.147
LH037-8	1445400	703585	34300	3930	2218	0.153
LH038-5	1264179	602287	57359	2246	3193	0.252
LH039-10	1488394	734113	14442	5726	3377	0.226
LH045-8	1599366	790046	12264	7010	2816	0.176
LH008-7	1318205	646866	17458	7015	8417	0.638
LH009-3	1193781	556977	77486	2341	3598	0.301
LH025-1	956330	466108	20250	3864	6357	0.664
LH026-2	1491802	731920	20242	7720	7317	0.49
LH035-1	1427869	703781	11262	9045	4244	0.297
LH040-4	1070354	518871	28544	4068	3214	0.3
LH044-5	1511040	742512	17660	8356	5287	0.349
M0020970	1445535	668894	103728	4019	2555	0.176
V233810	1088808	536720	11473	3895	1815	0.166
V233820	1640676	809480	13709	8007	4058	0.247
V945669	1852133	909986	20718	11443	18594	1.003
V945682	1234530	609056	11608	4810	2335	0.189
